# The cell-wall-localised BETA-XYLOSIDASE 4 contributes to immunity of Arabidopsis against *Botrytis cinerea*

**DOI:** 10.1101/851170

**Authors:** Athanas Guzha, Robert McGee, Denise Hartken, Patricia Scholz, Daniel Lüdke, Kornelia Bauer, Marion Wenig, Krzysztof Zienkiewicz, Ivo Feussner, A. Corina Vlot, Marcel Wiermer, George Haughn, Till Ischebeck

## Abstract

Plant cell walls constitute physical barriers that restrict access of microbial pathogens to the contents of plant cells. The primary cell wall of multicellular plants predominantly consists of cellulose, hemicellulose and pectin. In Arabidopsis, a cell wall-localised protein, BETA-XYLOSIDASE 4 (BXL4) that belongs to a seven-member BETA-XYLOSIDASE (BXL) gene family was induced upon infection with the necrotrophic fungal pathogen *Botrytis cinerea* and mechanical wounding in a jasmonoyl isoleucine (JA-Ile) dependent manner. Ectopic expression of the BXL4 gene in Arabidopsis seed coat epidermal cells was able to rescue a *bxl1* mutant phenotype suggesting that like BXL1, BXL4, had both xylosidase and arabinosidase activity and acts *in mura* on cell wall polysaccharides. *bxl4* mutants show a compromised resistance to *B. cinerea.* Upon infection, *bxl4* mutants accumulated reduced levels of JA-Ile and camalexin. Conditional overexpression of *BXL4* resulted in enhanced expression of *PDF1.2* and *PAD3* transcripts both before and after *B. cinerea* infection. This was associated with reduced susceptibility of the transgenic lines to *B. cinerea*. These data suggest that remodelling or degradation of one or more cell wall polysaccharides is important for plant immunity against *B. cinerea* and plays a role in pathogen-induced JA-Ile and camalexin accumulation.

**One-sentence summary:** BXL4 is a putative bifunctional xylosidase/arabinofuranisodase localising to the apoplast, important for immunity against the necrotrphic pathogen *B. cinerea*.
