## Supplemental dataset 1 for "The cell-wall-localised BETA-XYLOSIDASE 4 contributes to immunity of Arabidopsis against *Botrytis cinerea*"

### Sheet: Sheet1
	Supplemental dataset1: Phytohormone analysis
1	3	57	45	48	52	56	59	68	72	75	78	82	86	92	102	105	108	114	117	120	126	129	132	135	144	147
No.	label of x-axis	[nmol/g f.w.]	[nmol/g f.w.]	[nmol/g f.w.]	[nmol/g f.w.]	[nmol/g f.w.]	[nmol/g f.w.]	[nmol/g f.w.]	[nmol/g f.w.]	[nmol/g f.w.]	[nmol/g f.w.]	[nmol/g f.w.]	[nmol/g f.w.]	[nmol/g f.w.]	[nmol/g f.w.]	[relative]	[nmol/g f.w.]	[nmol/g f.w.]	[relative]	[relative]	[relative]	[nmol/g f.w.]	[nmol/g f.w.]	[nmol/g f.w.]	[relative]	[relative]
		SA	2_3-DHBA	2_5-DHBA	ICA	RA	IAA	Chorismate	JA	11_12OH-JA	OPC4	ABA	dinor-oPDA	oPDA	SAG	12-HSO4-JA	JA-Val	JA-Leu	12OH-JA-Ile	12COOH-JA-Ile	12-O-Gluc-JA	ABA-GE	Glucobrassicin	4M-Glucobrassicin	12-O-Gluc-JA-Ile	12COOH-JA
1	WT0a_inf	0.387604	0.0186487	0.0167084	0.0193229	5.77148	0.00428941	0.617395	0.0164996	0.0375098	0.0797392	0.0141046	4.75785	8.47855	5.7121	0.207712	0.000520248	0.00509944	0.412185	0.164058	63.3993	0.12567	7.64736	39.2741	0.177423	0.157881
2	WT0b_inf	0.406159	0.0131292	0.00303495	0.0269125	7.38095	0.0107166	1.02488	0.0206805	0.0648076	0.0423545	0.0160469	5.32591	9.04622	4.34305	0.299973	0.0004984	0.00872667	0.382553	0.256312	76.2049	0.0462745	20.2573	109.043	0.0841058	0.595763
3	WT0c_inf	0.445655	0.015222	0.0176301	0.0476446	8.83295	0.0156069	1.08192	0.0274988	0.0241151	0.04633	0.0230665	2.50054	5.9498	7.04722	0.53746	0.00102523	0.00748477	0.734443	0.169368	70.9295	0.113854	13.1897	68.0533	0.141404	0.71281
4	WT24a_inf	0.904892	0.00972611	0.0241614	0.27775	18.1332	0.0249836	1.48906	0.0755749	0.220171	0.181107	0.00343238	2.53331	6.35519	8.0225	1.60581	0.000516215	0.00608977	0.569415	2.32574	51.102	0.0932228	8.19149	114.937	0.135092	1.66863
5	WT24b_inf	0.940243	0.0148468	0.0132906	0.283646	25.7882	0.0090082	1.43689	0.085712	0.228293	0.209667	0.00773435	12.7677	15.0933	7.58559	1.43668	0.00162586	0.00637721	0.622458	2.45847	57.3818	0.213346	5.85011	80.8554	0.129257	4.08805
6	WT24c_inf	0.930223	0.0235406	0.0285622	0.267038	23.6393	0.0265766	1.90348	0.0800561	0.253098	0.196238	0.00672086	4.58189	7.49373	8.84654	1.99906	0.00117394	0.00467403	0.854732	3.13472	61.5306	0.00714162	10.4772	132.69	0.179968	1.96697
7	WT48a_inf	1.83953	0.0279841	0.0370372	2.6295	33.8597	0.0224416	2.72237	0.952743	2.49594	2.30188	0.0351275	23.8828	35.6519	26.3935	4.78313	0.00345184	0.0237721	2.94985	2.96894	51.7807	0.0990529	6.35684	82.6697	0.343418	4.09091
8	WT48b_inf	1.68245	0.0241646	0.0178765	2.94643	34.925	0	2.33278	0.887384	2.28571	1.94195	0.0290555	9.18301	21.0502	24.1217	4.50376	0.00186065	0.027709	3.05474	3.70161	47.4313	0.0656073	7.69277	121.496	0.177423	2.81863
9	WT48c_inf	1.7421	0.0261198	0.0265039	2.90238	43.8138	0.021772	2.60458	0.974808	2.43262	2.08348	0.0296195	26.0599	35.9395	23.326	5.3746	0.0030132	0.0271631	3.51713	3.75294	43.4523	0.109114	7.0132	124.477	0.143303	5.47521
10	WT72a_inf	1.14654	0.0389582	0.0442061	8.81735	36.9809	0	2.62874	1.66009	6.00641	3.90712	0.053339	8.13588	23.7087	31.08	29.7089	0.0172436	0.0563385	14.2939	10.0705	39.5257	0.071538	12.6977	232.027	0.518688	14.8551
11	WT72b_inf	1.12619	0.0388545	0.0427389	8.58048	45.0591	0.0577028	3.62297	1.68669	6.93539	4.46095	0.0426118	28.6149	59.4612	42.7443	47.3293	0.0197475	0.0579556	18.2279	13.1755	36.438	0.154297	18.6109	349.003	0.580914	16.7385
12	WT72c_inf	1.33335	0.0502523	0.047874	9.26675	23.866	0	2.50607	2.05656	7.39888	4.78111	0.0628267	45.4198	127.209	37.4308	31.4174	0.0148759	0.0629389	15.1752	11.2708	37.609	0.0153663	8.35343	168.111	0.519816	15.6921
13	bxl4-1_0a_inf	0.45275	0.00934021	0.0103534	0.0302372	17.9165	0.017022	0.602675	0.07017	0.0361525	0.251692	0.0177017	8.74708	9.88021	9.89888	0.318142	0.000513037	0.0135417	0.383098	0.283812	57.9297	0.0820775	14.2806	117.992	0.172568	0.199236
14	bxl4-1_0b_inf	0.533883	0.0191602	0.026281	0.0315941	15.5248	0.0128959	0.751598	0.0756757	0.09431	0.290121	0.0175739	6.24363	9.66962	9.95628	0.428734	0.000975963	0.0178507	0.515583	0.257421	73.5364	0.0754527	14.6228	120.922	0.246464	0.282492
15	bxl4-1_0c_inf	0.42361	0.0295265	0.0360772	0.0313826	16.7771	0.0155318	0.824196	0.0753119	0.0651735	0.345643	0.0146619	2.02917	6.02139	8.92013	0.304907	0.000845987	0.013765	0.491832	0.190684	68.6463	0.0720951	12.2097	105.12	0.134354	0.830675
16	bxl4-1_24a_inf	0.844386	0.00505686	0.00246663	0.226242	18.4638	0	1.01665	0.053667	0.0803269	0.0526102	0.00887801	2.89161	4.12593	7.75194	0.274088	0.000698891	0.00752705	0.435103	1.15203	61.1074	0.0893965	10.996	66.1457	0.254491	1.5961
17	bxl4-1_24b_inf	1.43747	0.0412205	0.0649901	2.01786	35.8045	0.0509802	2.89475	0.542461	2.07772	1.25777	0.0207934	31.1718	50.1673	28.0727	15.022	0.0039329	0.017128	2.61628	3.12808	70.1704	0.0967171	19.8681	190.186	0.23899	6.99301
18	bxl4-1_24c_inf	0.776362	0.0277093	0.0287539	0.224279	50.9161	0.0105824	1.89762	0.0615842	0.0783609	0.13369	0.00756542	1.30175	2.65854	11.9048	1.0101	0.00120639	0.00805032	0.373737	1.32029	82.2399	0.171246	30.4381	156.093	0.145411	0.67803
19	bxl4-1_48a_inf	1.00824	0.0199332	0.0160037	1.37124	52.5094	0.0224317	0.88908	0.569736	1.2295	1.00519	0.0187578	3.63118	8.27417	10.6168	2.32809	0.00180491	0.0200592	1.4812	3.58025	57.0844	0.0342332	6.58862	73.3875	0.287085	5.02755
20	bxl4-1_48b_inf	1.38595	0.0216152	0.0314115	1.21626	37.6079	0	2.60355	0.5455	1.38238	0.992988	0.0241265	1.04108	3.74001	20.6169	5.83793	0.00239119	0.014515	1.36766	3.81149	79.0712	0.118661	20.2587	213.495	0.234077	6.5534
21	bxl4-1_48c_inf	1.19504	0.0255064	0.0222552	1.44865	61.077	0.0232644	2.18221	0.603421	1.42293	1.07411	0.0231441	7.51459	8.0222	19.077	4.8864	0.00313205	0.0157444	1.76208	3.55988	73.1468	0.121198	17.6085	206.229	0.300284	6.8254
22	bxl4-1_72a_inf	1.47125	0.0196508	0.0298206	4.51208	52.645	0.0544631	1.47476	0.842177	3.34876	2.13065	0.0328287	11.8794	45.4849	24.0743	10.0807	0.00682246	0.0286622	4.56378	4.72537	38.6498	0.235774	9.53049	149.955	0.461962	5.92463
23	bxl4-1_72b_inf	1.12153	0.0164737	0.0189767	4.66692	104.983	0	1.2141	0.854707	3.27411	1.87687	0.0401199	7.5291	30.9652	18.5543	7.72894	0.00659749	0.0239173	4.9377	4.48639	31.3013	0.119713	9.13676	132.451	0.324027	6.80634
24	bxl4-1_72c_inf	1.23904	0.0270007	0.0347744	4.56936	57.1749	0.0498615	1.91295	0.880201	3.60743	2.17652	0.03651	6.60429	25.0896	23.5456	12.2027	0.00545022	0.0291968	5.02816	6.0831	42.6003	0.124671	16.6636	269.556	0.355871	6.29226
25	bxl4-2_0a_inf	0.629983	0.00790722	0.00209768	0.38466	61.874	0.00972313	1.07957	0.107655	0.21266	0.155155	0.00694085	1.04091	5.88053	5.8864	1.0779	0.00095656	0.0128716	0.673203	1.86898	30.9694	0.0888665	11.5854	186.631	0.160675	2.81922
26	bxl4-2_0b_inf	0.587862	0.00740681	0.00242847	0.336418	65.6602	0.0147882	2.01858	0.103079	0.263314	0.185503	0.00707491	1.60229	4.37184	10.0355	3.07892	0.000768236	0.0123514	1.01832	2.97396	70.7165	0.109258	30.1525	454.088	0.175129	3.01309
27	bxl4-2_0c_inf	0.550853	0.00665607	0.00678945	0.386503	76.6569	0.00621507	1.44573	0.101227	0.202952	0.110499	0.00479438	2.07297	5.68018	7.95174	1.45805	0.00126114	0.0148402	1.0845	2.13979	40.3797	0.165536	21.8702	312.025	0.188794	2.62465
28	bxl4-2_24a_inf	0.600729	0.0269385	0.0452788	0.0705795	21.1026	0.00810527	2.59457	0.130274	0.109895	0.219015	0.0191336	9.50606	12.4953	22.3735	3.26797	0.00165255	0.0350113	1.15404	0.610793	116.475	0.192061	94.1985	678.416	0.275546	2.85256
29	bxl4-2_24b_inf	0.53316	0.00659629	0.00795668	0.0760756	45.352	0	1.51419	0.220471	0.136053	0.188073	0.0232931	4.59708	7.60814	10.5026	2.85566	0.00118579	0.0559802	1.67071	0.74958	80.6918	0.267912	64.3666	451.693	0.14131	2.33255
30	bxl4-2_24c_inf	0.585491	0.00717696	0.00482652	0.071967	31.9683	0.010304	0.956803	0.209421	0.145942	0.209653	0.0165043	4.01764	8.82553	8.89292	1.37227	0.00115789	0.0503051	1.55668	1.00877	70.5137	0.151207	31.6358	255.846	0.228368	3.00866
31	bxl4-2_48a_inf	1.01487	0.00104607	0.00279539	2.59057	19.5735	0	0.303985	0.618702	1.15377	0.93112	0.0249022	0.809337	3.59455	6.83395	0.518863	0.0030358	0.0209507	1.53392	1.42273	31.8774	0.0633803	3.22628	50.8261	0.243069	2.26243
32	bxl4-2_48b_inf	1.23458	0.00574568	0.00227481	2.0069	75.7404	0.0283885	1.41153	0.627466	1.44853	1.08095	0.0220008	0.965768	3.67214	14.1381	3.53624	0.00331893	0.0236682	1.87606	4.69378	47.5073	0.0442488	13.5155	171.935	0.211293	5.37935
33	bxl4-2_48c_inf	1.03897	0.0144599	0.00812359	1.42954	51.5745	0.0138257	1.38467	0.536369	1.47588	0.748046	0.0196153	3.89495	7.93475	13.2603	4.53693	0.00428957	0.0184317	1.37202	3.83305	47.042	0.180799	15.7959	210.681	0.234204	5.46159
34	bxl4-2_72a_inf	1.17336	0.0229633	0.0258856	4.62105	78.6973	0.0352826	1.44548	0.872987	3.61117	1.78791	0.0533745	7.67653	19.5619	19.5248	19.1403	0.00722115	0.03373	6.98311	9.35359	37.2578	0.0395252	17.8419	353.877	0.457267	12.6677
35	bxl4-2_72b_inf	1.20911	0.0254183	0.0339092	5.52519	86.1894	0.0318585	1.60844	0.92087	3.69684	1.64462	0.0424463	4.34154	24.265	17.9025	22.6287	0.00726449	0.0385134	7.49701	10.1315	35.5194	0.0820955	21.0645	413.711	0.448012	13.9006
36	bxl4-2_72c_inf	1.38457	0.0215487	0.0333013	4.54281	77.7096	0.0437541	2.04951	0.916517	4.22568	1.95006	0.0452259	33.0123	100.474	22.5961	35.9477	0.00999863	0.0393571	7.33745	8.68903	36.0825	0.0141923	25.4923	493.852	0.430232	15.9091
37	WT0a	0.264121	0.00266722	0.00297677	0.0464863	7.04235	0.0149514	0.788455	0.174061	0.468136	0.563885	0.0226199	6.1743	8.76837	16.8453	0.468579	0.00292306	0.0185151	1.33477	3.09972	43.2411	0.0818744	18.1439	114.651	0.142044	2.5037
38	WT0b	0.313994	0.0128418	0.00126985	0.047059	4.20067	0.0105373	0.621166	0.178914	0.532026	0.606019	0.0189783	9.79247	8.84109	19.1552	0.664236	0.00286156	0.0147746	0.960582	2.60258	46.6519	0.0591007	13.0417	84.9791	0.0425316	1.79071
39	WT0c	0.32728	0.0036757	0	0.042489	10.0156	0.0162491	0.634565	0.173751	0.370844	0.653371	0.0184368	6.56605	11.1976	13.1944	1.03981	0.00248089	0.0147116	0.478521	1.45305	1.71821	0.100424	6.6496	44.2588	0.209756	2.19557
40	WT24a	0.266525	0.00374489	0.00196663	0.0546711	9.71976	0.0136376	0.529824	0.169983	0.333201	0.452334	0.0261538	3.08848	8.66997	12.1073	0.525618	0.00132113	0.0138933	0.795072	2.00591	0.759228	0.0803549	7.60068	44.9995	0.0957427	2.36014
41	WT24b	0.314055	0.00294327	0.00169524	0.0602111	7.72552	0.0232707	0.90627	0.186085	0.525253	0.654035	0.0195373	6.52481	12.1398	15.9035	0.721421	0.00104296	0.0174402	1.426	2.98055	47.1698	0.06996	12.0052	100.728	0.0993274	1.81604
42	WT24c	0.304056	0.0088594	0.00480111	0.0532216	10.5478	0.0267273	0.8426	0.189281	0.443264	0.692129	0.0154708	4.84643	10.0786	15.4633	0.565611	0.00264883	0.0170251	0.959761	2.27713	6.4433	0.176694	9.53688	65.6806	0.154714	3.20513
43	WT48a	0.313723	0.00304573	0.00322442	0.0707832	8.31009	0.0177909	0.681199	0.20371	0.585527	0.702842	0.0274697	7.74123	9.82071	16.6047	0.476274	0.00243337	0.0190446	1.04677	2.32405	53.1644	0.0277359	12.4201	83.6388	0.0559076	1.93853
44	WT48b	0.409868	0.00806642	0.00267644	0.0546045	2.78862	0.028839	0	0.199205	0.409091	0.592454	0.0225529	5.70102	4.22623	16.1997	0.59603	0.00167785	0.0156765	0.778241	2.20363	44.8145	0.0573046	12.8286	98.4229	0.0935336	2.67357
45	WT48c	0.397331	0.0079781	0.0031676	0.0613541	2.57847	0.0219121	1.06582	0.184541	0.449427	0.53353	0.0249178	3.62885	9.17352	17.3845	0.437845	0.00187667	0.0172933	0.681069	2.4857	7.25653	0.0874814	11.1386	66.7364	0.154593	3.08657
46	WT72a	0.354232	0.00870345	0.00435181	0.0463653	5.29638	0.0238659	0.881564	0.166006	0.43562	0.514304	0.0190503	4.49144	8.44369	19.9187	0.467265	0.00181184	0.0133653	0.661662	2.04473	47.0878	0.134909	15.1973	117.724	0.101214	3.03766
47	WT72b	0.327522	0.0363428	0.0247014	0.0620373	10.5473	0	1.14635	0.206454	0.604443	0.588657	0.0210649	6.48193	8.39987	17.1704	0.974167	0.00246978	0.0167054	0.853103	2.40727	51.7919	0.0273202	19.7094	144.517	0.130256	1.90873
48	WT72c	0.306724	0.0586509	0.0625799	0.0393672	54.9757	0.0185268	2.43819	0.189842	0.533922	0.468349	0.021155	7.59255	7.72298	31.2137	4.97132	0.00263954	0.0178415	0.997375	3.2477	74.1877	0.0623879	58.8805	340.644	0.132293	3.45008
49	bxl4-1_0a	0.53721	0.0104196	0.0155712	0.0520358	19.2777	0.00749171	1.59099	0.109985	2.06054	0.382654	0.0226654	8.48926	12.7749	40.8548	2.61577	8.59952e-05	0.00486066	2.69222	5.75232	78.797	0.0403172	16.0586	160.855	0.192628	4.03839
50	bxl4-1_0b	0.608873	0.00953553	0.0037342	0.0687142	9.40107	0.0199179	1.82339	0.10902	1.74081	0.327539	0.0247165	2.93699	6.42306	42.4791	1.72648	0.000851077	0.00615453	2.04113	5.2898	69.539	0.0420751	20.6161	162.954	0.131491	4.04874
51	bxl4-1_0c	0.588218	0.0226319	0.0198756	0.0768558	34.2837	0.0269757	1.57261	0.0926711	1.77539	0.362233	0.0205488	5.75143	10.096	37.9261	1.95946	0.00156664	0.00376666	1.48846	5.93861	69.5798	0.0581018	19.3607	184.783	0.25179	4.3394
52	bxl4-1_24a	0.617291	0.0227337	0.0184978	0.0714369	14.1266	0.0261136	1.77988	0.0931008	1.96773	0.190985	0.0157846	4.49676	6.2864	45.8069	3.80273	0.00182804	0.00382173	1.97092	6.04177	88.3318	0.160051	28.4733	245.94	0.20225	4.4697
53	bxl4-1_24b	0.567648	0.0127229	0.00634252	0.0751125	7.75265	0.0335943	1.39318	0.126253	1.75112	0.31748	0.0235675	6.08848	9.75492	34.8837	2.35553	0.000712712	0.00582302	2.29278	4.40369	67.1124	0.156495	19.5408	177.292	0.244062	4.09241
54	bxl4-1_24c	0.581083	0.00413674	0.00323657	0.0653914	6.56299	0.0158529	1.6598	0.0969766	1.57646	0.346389	0.0260983	4.1361	8.85289	35.6743	2.29337	0.00114567	0.00395503	2.29895	5.22683	57.9327	0.0586854	18.2569	167.705	0.188356	4.12979
55	bxl4-1_48a	0.671186	0.00359662	0	0.0695921	9.59696	0.0106356	1.51859	0.0933501	1.52211	0.127801	0.0196009	7.03848	12.7532	34.4312	1.57834	0.00192662	0.00374536	2.12157	5.42849	35.375	0.0700224	17.0003	146.846	0.113074	3.61197
56	bxl4-1_48b	0.635677	0.00466933	0	0.0627972	13.4999	0.0190927	1.41553	0.10224	1.64492	0.169751	0.0226557	4.95935	9.6188	31.0907	2.30579	0.00190242	0.00454617	2.06794	4.35151	20.5698	0.0577074	12.5013	104.008	0.156388	3.43936
57	bxl4-1_48c	0.589361	0.00676421	0	0.0663957	17.6504	0.0226678	1.06773	0.101108	1.55409	0.173917	0.0194399	6.57534	10.6901	25.8398	0.998026	0.00116548	0.0044498	1.58361	4.86059	11.777	0.0789586	15.4585	108.83	0.15863	4.92729
58	bxl4-1_72a	0.548057	0.00486173	0.00036153	0.0674404	9.1771	0.0133098	1.12797	0.103441	1.90016	0.225777	0.0245288	2.09524	4.2177	35.2361	1.32039	0.000803152	0.00507628	2.3886	5.82615	69.1428	0.134739	15.3904	131.439	0.170548	5.74744
59	bxl4-1_72b	0.778125	0.0682555	0.0876062	0.0609643	90.3863	0.0132764	4.4795	0.0978425	1.78152	0.225494	0.0175881	16.0217	9.93284	120.039	16.1807	0.000154193	0.00457669	2.59078	6.63474	110.613	0.0245142	76.7283	692.732	0.199908	3.80056
60	bxl4-1_72c	0.784609	0.0725717	0.0777022	0.0564776	95.4676	0.0180995	4.17335	0.11807	1.93238	0.239862	0.0181279	16.0623	9.57219	122.229	18.3629	0.000906784	0.0059421	2.11784	7.33638	110.184	0.126939	83.277	739.852	0.305031	4.0873
61	bxl4-2_0a	0.509162	0.0598549	0.0549461	0.0372926	64.3793	0.0114816	3.7417	0.028427	0.261634	0.0732442	0.0187157	14.2473	6.8796	49.5263	6.00169	0.000459042	0.00224091	0.363988	2.1205	79.6178	0.0196281	81.5051	801.211	0.213608	2.77335
62	bxl4-2_0b	0.381543	0.0555355	0.0608801	0.0336455	67.5466	0.0230317	3.14873	0.02658	0.19953	0.0513533	0.0125446	6.16466	5.50859	47.151	4.57798	0.000127754	0.0029725	1.08328	2.25669	78.0417	0.115237	89.0156	609.273	0.115024	1.26167
63	bxl4-2_0c	0.417097	0.0527899	0.0665732	0.0364937	56.5335	0.0135184	3.27978	0.0464436	0.268609	0.117333	0.013736	10.8909	7.52292	43.7482	3.36628	0.00170923	0.00127642	0.735456	2.59075	80.9614	0.163082	84.2991	794.66	0.186888	0.966626
64	bxl4-2_24a	0.3857	0.0511229	0.0600731	0.0304089	67.9421	0.0257794	2.7198	0.0348113	0.30988	0.0385624	0.0150546	5.88885	4.36003	37.996	5.09007	0.000549249	0.00149586	0.478494	1.5136	87.5591	0.0675731	96.0672	936.475	0.143898	1.83409
65	bxl4-2_24b	0.463572	0.058667	0.0622318	0.0228227	71.4584	0.0114026	3.21346	0.0372605	0.213929	0.0197203	0.0158418	4.94956	3.59607	40.4449	3.80702	0.00105507	0.00199531	0.0479156	1.69372	78.9138	0.18695	86.6158	990.554	0.18904	1.50344
66	bxl4-2_24c	0.403518	0.0502279	0.0613065	0.0339309	79.6399	0.0236328	3.03218	0.0265146	0.265835	0.0940913	0.0234908	3.89513	3.56558	42.1387	3.2994	0.000555293	0.0023872	0.583627	2.11703	76.0805	0.0741669	87.7448	916.105	0.0990492	2.34375
67	bxl4-2_48a	0.366334	0.0602985	0.0546205	0.0256916	64.7608	0.0244778	2.86815	0.029831	0.19329	0.0243987	0.0168873	2.44026	3.41855	40.2698	3.00962	0.00030587	0.00245058	0.536337	1.82907	70.502	0.0838364	85.0016	822.922	0.0347446	1.89964
68	bxl4-2_48b	0.552958	0.0670763	0.0577634	0.026044	101.118	0.0148588	3.22232	0.0409015	0.234245	0.0674211	0.0187259	6.88428	4.95477	44.8159	5.04809	0.00124244	0.00222244	0.782845	2.44373	81.9818	0.138403	98.3889	1228.55	0.0752341	1.44817
69	bxl4-2_48c	0.423947	0.0536929	0.06773	0.0318404	77.5686	0.0147597	2.99673	0.0288149	0.236631	0.195471	0.0186922	29.9354	10.8435	45.8788	4.45475	0.000419125	0.00074378	0.278953	2.95603	81.7935	0.108701	91.8395	715.656	0.215873	3.06177
70	bxl4-2_72a	0.430139	0.0665172	0.0745628	0.0414277	61.1598	0.0135852	2.78848	0.0349671	0.279342	0.135587	0.0171346	23.35	10.0782	43.2621	4.65686	0.000564546	0.00233553	0.598119	1.89379	87.6289	0.116689	93.2442	1179.52	0.0945071	1.85417
71	bxl4-2_72b	0.34995	0.0590461	0.0636973	0.0303065	62.5485	0.016382	2.90924	0.0460435	0.231693	0.0686314	0.0131407	7.43884	5.92243	36.667	2.6557	0.00100155	0.00221843	0.528308	2.20522	73.0962	0.150321	92.2711	874.329	0.242303	1.62736
72	bxl4-2_72c	0.466317	0.066103	0.0721575	0.0440682	53.7765	0.0136124	2.18179	0.0321532	0.273396	0.0463932	0.0198492	13.4047	9.29558	38.2671	4.8167	0.000690128	0.000763764	1.31067	1.67396	67.3791	0.0305064	80.3652	639.238	0.0905008	1.81101
ende
